# A conserved phenylalanine motif among Teleost fish provides insight for improving electromagnetic perception

**DOI:** 10.1101/2024.04.04.588096

**Authors:** Brianna Ricker, E. Alejandro Castellanos Franco, Gustavo de los Campos, Galit Pelled, Assaf A. Gilad

## Abstract

Magnetoreceptive biology as a field remains relatively obscure; compared to the breadth of species believed to sense magnetic fields, it remains under-studied. Here, we present grounds for the expansion of magnetoreception studies among Teleosts. We begin with the electromagnetic perceptive gene (EPG) from *Kryptopterus vitreolus* and expand to identify 72 Teleosts with homologous proteins containing a conserved three-phenylalanine (3F) motif. Phylogenetic analysis provides insight as to how EPG may have evolved over time, and indicates that certain clades may have experienced a loss of function driven by different fitness pressures. One potential factor is water type with freshwater fish significantly more likely to possess the functional motif version (FFF), and saltwater fish to have the non-functional variant (FXF). It was also revealed that when the 3F motif from the homolog of *Brachyhypopomus gauderio* (B.g.) is inserted into EPG – EPG(B.g.) – the response (as indicated by increased intracellular calcium) is faster. This indicates that EPG has the potential to be engineered to improve upon its response and increase its utility to be used as a controller for specific outcomes.
