## Supplementary material for "A conserved phenylalanine motif among Teleost fish provides insight for improving electromagnetic perception": Fish Homology Condensed

### Sheet: Sheet1
Species	Abbreviation	Water Type	Migratory Habits	Depth	Temperature	Max Length	3F Motif	Motif Type
Esox lucius	E.l.	freshwater; brackish	potamodromous	pelagic	subtropical	150	FPSISNSIGF	FXF
Oncorhynchus mykiss	O.m.	marine; freshwater; brackish	anadromous	benthopelagic	subtropical	122	FPSLSTFLGF	FFF
Oncorhynchus keta	O.k.	marine; freshwater; brackish	anadromous	benthopelagic	temperate	100	FPSLSTFLGF	FFF
Oncorhynchus gorbuscha	O.g.	marine; freshwater; brackish	anadromous	demersal	subtropical	76	FPSLSTFIGF	FFF
Salvelinus namaycush	Sa.n.	freshwater	non-migratory	benthopelagic	temperate	150	FPSLTTFLGF	FFF
Salvelinus alpinus	Sa.a.	marine; freshwater; brackish	anadromous	benthopelagic	temperate	107	FPSLTAFPGF	FFF
Salmo salar	Sal.s.	marine; freshwater; brackish	anadromous	benthopelagic	temperate	150	FPSLTTFLGF	FFF
Coregonus clupeaformis	Cor.c.	freshwater; brackish	anadromous	benthopelagic	temperate	100	FPSLTTFVGF	FFF
Tetraodon nigroviridis	Te.n.	freshwater; brackish	?	demersal	tropical	17	FTGLSSV-GF	FXF
Takifugu flavidus	Ta.f.	marine	?	demersal	temperate	35	FPSVSSSVGF	FXF
Larimichthys crocea	La.c.	marine; brackish	oceanodromous	benthopelagic	temperate	80	FPSVSSSVGF	FXF
Morone saxatilis	Mo.s.	marine; freshwater; brackish	anadromous	demersal	temperate	200	FSSISV--GF	FXF
Micropterus dolomieu	Mi.d.	freshwater	potamodromous	benthopelagic	subtropical	69	FTGLTSV-GF	FXF
Micropterus salmoides	Mi.s.	freshwater	?	benthopelagic	subtropical	97	FTGLTSV-GF	FXF
Perca fluviatilis	Pe.f.	freshwater; brackish	anadromous	demersal	temperate	60	FTSLASV-GF	FXF
Perca flavescens	Pe.fl.	freshwater; brackish	?	benthopelagic	subtropical	50	FTSLTSV-GF	FXF
Sebastes umbrosus	Se.u.	marine	?	demersal	subtropical	29.8	FPAISSA-GF	FXF
Anoplopoma fimbria	An.f.	marine	oceanodromous	bathydemersal	deep-water	120	FTGIASV-GF	FXF
Pseudochaenichthys georgianus	Ps.g.	marine	?	demersal	polar	60	FTALSSV-GF	FXF
Gymnodraco acuticeps	Gy.a.	marine	?	demersal	polar	38.5	FTALTSV-GF	FXF
Notothenia coriiceps	No.c.	marine	?	demersal	polar	62	FTALTSV-GF	FXF
Centropristis striata	Ce.s.	marine	oceanodromous	?	temperate	66	FTSLTSV-GF	FXF
Epinephelus fuscoguttatus	Ep.f.	marine	?	?	tropical	120	FISLSSV-GF	FXF
Epinephelus lanceolatus	Ep.l.	marine; brackish	?	?	tropical	270	FVSLSSV-GF	FXF
Plectropomus leopardus	Pl.l.	marine	?	?	tropical	120	FTSLSNV-GF	FXF
Lates calcarifer	L.c.	marine; freshwater; brackish	catadromous	demersal	tropical	200	FPALSSFSGF	FFF
Haplochromis burtoni	Ha.b.	freshwater	non-migratory	benthopelagic	tropical	15	FPSLTSFSGF	FFF
Melanotaenia boesemani	Mel.b.	freshwater	?	benthopelagic	tropical	9	FINVTSFSGF	FFF
Oryzias latipes	Or.l.	freshwater; brackish	amphidromous	benthopelagic	subtropical	4	FPSLTSFSGF	FFF
Cyprinodon variegatus	Cy.v.	marine; freshwater; brackish	non-migratory	benthopelagic	subtropical	9	FPSLPDFVGF	FFF
Cyprinodon tularosa	Cy.t.	freshwater; brackish	non-migratory	benthopelagic	subtropical	5	FPSLPDFVGF	FFF
Fundulus heteroclitus	F.h.	marine; freshwater; brackish	non-migratory	benthopelagic	temperate	15	FPSLPDFVGF	FFF
Girardinichthys multiradiatus	Gi.m.	freshwater	?	demersal	temperate	5	FPSVSSFNGF	FFF
Xiphophorus hellerii	X.h.	freshwater; brackish	non-migratory	benthopelagic	tropical	16	FPSLPDFVGF	FFF
Xiphophorus couchianus	X.c.	freshwater	non-migratory	benthopelagic	tropical	6	FPSLPDFVGF	FFF
Xiphophorus maculatus	X.m.	freshwater	non-migratory	benthopelagic	tropical	6	FPSLPDFVGF	FFF
Gambusia affinis	Ga.a.	freshwater; brackish	potamodromous	benthopelagic	subtropical	7	FPSLPDFVGF	FFF
Poecilia latipinna	Po.l.	marine; freshwater; brackish	non-migratory	benthopelagic	subtropical	15	FPSITSFNGF	FFF
Poecilia reticulata	Po.r.	freshwater; brackish	non-migratory	benthopelagic	tropical	6	FPSLPDFVGF	FFF
Poecilia formosa	Po.f.	freshwater; brackish	non-migratory	benthopelagic	subtropical	9.6	FPAITGFAGF	FFF
Syngnathus scovelli	Sy.s.	marine; freshwater; brackish	?	demersal	tropical	18.3	FASISSSVGF	FXF
Nerophis lumbriciformis	Ne.l.	marine	?	demersal	temperate	17	F-AISSV-GF	FXF
Syngnathus typhle	Sy.t.	marine; brackish	non-migratory	demersal	temperate	35	FASISSSVGF	FXF
Hippocampus zosterae	Hi.z.	marine	non-migratory	demersal	subtropical	5	FTSISSLVGF	FXF
Phyllopteryx taeniolatus	Ph.t.	marine	?	?	temperate	46	FVSISSSVGF	FXF
Corythoichthys intestinalis	Cory.i.	marine	?	?	tropical	16	FPSVSTSVGF	FXF
Thalassophryne amazonica	Th.a.	freshwater	?	demersal	tropical	9.3	FPVLPSFTGF	FFF
Gadus morhua	G.m.	marine; brackish	oceanodromous	benthopelagic	temperate	200	FPSISSFSGF	FFF
Brachyhypopomus gauderio	B.g.	freshwater	?	benthopelagic	tropical	14.9	FPSISGFLGF	FFF
Sternopygus macrurus	S.m.	freshwater	?	benthopelagic	tropical	141	FPSITGFLGF	FFF
Neoarius graeffei	N.g.	marine; freshwater; brackish	anadromous	demersal	tropical	60	FPSISGFLGF	FFF
Ictalurus furcatus	I.f.	freshwater; brackish	?	demersal	subtropical	165	QSPIHPFLSF	XFF
Ictalurus punctatus	I.p.	freshwater	?	demersal	subtropical	132	FTSGSGLLNF	FXF
Pangasianodon hypophthalmus	P.h.	freshwater	potamodromous	benthopelagic	tropical	130	FSGIAGFLGF	FFF
Malapterurus electricus	M.e.	freshwater	potamodromous	benthopelagic	tropical	122	FTGITGFLGF	FFF
Clarias gariepinus	C.g.	freshwater	potamodromous	benthopelagic	subtropical	170	FSGVSGFLGF	FFF
Silurus glanis	Si.g.	freshwater; brackish	non-migratory	benthopelagic	temperate	273	FTGAGSFLGF	FFF
Silurus aristotelis	Si.a.	freshwater	?	demersal	temperate	46	FSGAGSFLGF	FFF
Silurus asotus	Si.as.	freshwater	?	demersal	temperate	130	FTGAGSFLGF	FFF
Silurus meridionalis	Si.m.	freshwater	?	demersal	subtropical	114	FAGAGSFLGF	FFF
Kryptopterus vitreolus	K.v. (EPG)	freshwater	?	demersal	tropical	6.5	FTGVLGFLGF	FFF
Hemibagrus wyckioides	H.w.	freshwater	potamodromous	demersal	subtropical	130	FPSITAFSGF	FFF
Tachysurus vachellii	T.v.	freshwater	?	demersal	subtropical	42.3	F-SISGFLGF	FFF
Tachysurus fulvidraco	T.f.	freshwater	non-migratory	demersal	temperate	34.5	FPSISFFVGF	FFF
Astyanax mexicanus	A.m.	freshwater	potamodromous	benthopelagic	subtropical	12	FPAISGFSGF	FFF
Colossoma macropomum	Co.m.	freshwater	potamodromous	benthopelagic	tropical	108	FPSISGFLGF	FFF
Denticeps clupeoides	D.c.	freshwater	?	pelagic	tropical	15	FSGIS-FLGF	FFF
Megalops cyprinoides	Me.c.	marine; freshwater; brackish	amphidromous	benthopelagic	tropical	150	FPSISGFLGF	FFF
Conger conger	Con.c.	marine	oceanodromous	demersal	temperate	300	FPSISGFLGF	FFF
Brienomyrus brachyistius	B.b.	freshwater; brackish	?	benthopelagic	tropical	20	FSGISGFSGF	FFF
Salmo trutta	Sal.t.	marine; freshwater; brackish	anadromous	pelagic	temperate	140	FPSLTTFLGF	FFF
Epinephelus moara	Ep.m.	marine	?	?	tropical	136	FVSLSSV-GF	FXF
Brachyhypopomus occidentalis	B.o.	freshwater	?	benthopelagic	tropical	17.5	FPNISGFLGF	FFF
