## Supplementary material for "A conserved phenylalanine motif among Teleost fish provides insight for improving electromagnetic perception": Fish Homology NT

### Sheet: Sheet1
TTC F
EPG	TTC	ACG	GGC	GTC	CTC	GGC	TTC	CTG	GGC	TTC				* (3bp deletion 15-17)
A.m.	TTC	CCG	GCG	ATC	AGC	GGT	TTC	TCT	GGC	TTC		FPAISGFSGF		An.f.	TTC	ACA	GGA	ATT	GC-	--C	TCT	GTG	GGC	TTC		FTGIASV-GF
B.g.	TTC	CCG	TCT	ATC	TCT	GGT	TTC	CTG	GGT	TTC		FPSISGFLGF		Ce.s.	TTC	ACC	TCC	CTG	AC-	--C	TCT	GTG	GGC	TTC		FTSLTSV-GF
B.o.	TTC	CCC	AAC	ATC	TCT	GGT	TTC	CTG	GGG	TTC		FPNISGFLGF		Ep.f.	TTC	ATT	TCA	CTA	TC-	--C	AGT	GTG	GGC	TTC		FISLSSV-GF
Br.b.	TTC	TCA	GGT	ATC	TCC	GGC	TTC	AGT	GGA	TTC		FSGISGFSGF		Ep.l.	TTC	GTT	TCA	CTA	TC-	--C	AGT	GTG	GGC	TTC		FVSLSSV-GF
C.g.	TTT	TCG	GGT	GTC	TCT	GGC	TTC	CTG	GGC	TTT		FSGVSGFLGF		Ep.m.	TTC	GTT	TCA	CTA	TC-	--C	AGT	GTG	GGC	TTC		FVSLSSV-GF
Co.m.	TTC	CCT	TCA	ATC	TCC	GGT	TTC	CTC	GGT	TTC		FPSISGFLGF		Gy.a.	TTC	ACT	GCA	CTG	AC-	--C	TCT	GTG	GGC	TTC		FTALTSV-GF
Con.c.	TTC	CCC	TCC	ATC	TCT	GGA	TTC	CTG	GGC	TTC		FPSISGFLGF		Mi.d.	TTC	ACA	GGA	TTG	AC-	--C	TCT	GTG	GGC	TTC		FTGLTSV-GF
Cor.c.	TTC	CCC	TCC	CTC	ACT	ACT	TTC	GTA	GGC	TTC		FPSLTTFVGF		Mi.s.	TTC	ACA	GGA	TTG	AC-	--C	TCT	GTG	GGC	TTC		FTGLTSV-GF
G.m.	TTC	CCT	TCC	ATC	TCA	TCC	TTC	TCC	GGC	TTC		FPSISSFSGF		No.c.	TTC	ACT	GCA	CTG	AC-	--C	TCT	GTG	GGC	TTC		FTALTSV-GF
Gi.m.	TTT	CCT	TCT	GTC	TCA	TCT	TTC	AAT	GGC	TTC		FPSVSSFNGF		Pe.f.	TTC	ACC	TCA	CTA	GC-	--C	TCT	GTG	GGC	TTC		FTSLASV-GF
Ha.b.	TTC	CCA	TCA	CTC	ACC	AGC	TTC	TCA	GGC	TTC		FPSLTSFSGF		Pe.fl.	TTC	ACC	TCA	CTC	AC-	--T	TCT	GTG	GGC	TTC		FTSLTSV-GF
H.w.	TTC	CCC	AGC	ATC	ACT	GCC	TTC	AGT	GGC	TTC		FPSITAFSGF		Pl.l.	TTC	ACT	TCA	CTG	TC-	--C	AAC	GTG	GGC	TTT		FTSLSNV-GF
I.f.	CAG	TCA	CCG	ATT	CAT	CCT	TTC	CTG	AGC	TTT		QSPIHPFLSF		Ps.g.	TTC	ACT	GCA	CTG	TC-	--C	TCT	GTG	GGC	TTC		FTALSSV-GF
L.c.	TTC	CCA	GCG	CTC	TCA	AGC	TTC	TCA	GGC	TTC		FPALSSFSGF		Se.u.	TTC	CCA	GCA	ATA	AG-	--C	TCT	GCT	GGT	TTC		FPAISSA-GF
M.e.	TTC	ACC	GGC	ATC	ACC	GGC	TTC	CTG	GGC	TTC		FTGITGFLGF		Te.n.	TTC	ACA	GGC	CTC	TC-	--C	TCG	GTG	GGC	TTC		FTGLSSV-GF
Me.c.	TTC	CCC	TCC	ATC	TCC	GGG	TTC	CTG	GGT	TTC		FPSISGFLGF
N.g.	TTC	CCA	AGC	ATC	TCT	GGC	TTC	CTG	GGC	TTT		FPSISGFLGF
O.g.	TTC	CCC	TCC	CTC	AGT	ACT	TTC	ATA	GGC	TTC		FPSLSTFIGF		~ (other deletions)
O.k.	TTC	CCC	TCC	CTC	AGT	ACT	TTC	CTA	GGC	TTC		FPSLSTFLGF		D.c.	TTC	AGC	GGC	ATC	---	AGC	TTC	CTG	GGC	TTC		FSGIS-FLGF
O.m.	TTC	CCC	TCC	CTC	AGT	ACT	TTC	CTA	GGC	TTC		FPSLSTFLGF
Or.l.	TTC	CCA	TCC	CTC	ACA	TCC	TTC	TCA	GGG	TTC		FPSLTSFSGF		Mo.s.	TTC	TCA	TCC	AT-	---	--C	TCT	GTG	GGC	TTC		FSSISV--GF
P.h.	TTC	TCA	GGC	ATC	GCT	GGC	TTC	CTG	GGC	TTT		FSGIAGFLGF
Po.l.	TTT	CCT	TCC	ATC	ACG	AGT	TTC	AAC	GGC	TTC		FPSITSFNGF		Ne.l.	TTC	GC-	--C	ATC	TC-	--C	TCG	GTG	GGC	TTC		F-AISSV-GF
Po.r.	TTC	CCG	TCC	CTG	CCA	GAC	TTC	GTG	GGC	TTC		FPSLPDFVGF
Sa.a.	TTC	CCC	TCT	CTC	ACT	GCT	TTC	CCA	GGC	TTC		FPSLTAFPGF		T.v.	TTC	A--	-GC	ATC	TCT	GGC	TTC	CTG	GGT	TTT		F-SISGFLGF
Sal.s.	TTC	CCC	TCC	CTC	ACT	ACT	TTC	CTA	GGC	TTC		FPSLTTFLGF
Sal.t.	TTC	CCC	TCC	CTC	ACT	ACT	TTC	CTA	GGC	TTC		FPSLTTFLGF
Sa.n.	TTC	CCC	TCC	CTC	ACT	ACT	TTC	CTA	GGC	TTC		FPSLTTFLGF
Si.a.	TTC	AGT	GGA	GCC	GGC	AGC	TTC	CTG	GGC	TTC		FSGAGSFLGF
Si.as.	TTC	ACT	GGA	GCC	GGC	AGC	TTC	CTG	GGC	TTC		FTGAGSFLGF
Si.g.	TTC	ACA	GGA	GCC	GGA	AGC	TTC	CTG	GGC	TTC		FTGAGSFLGF
S.m.	TTC	CCC	AGC	ATC	ACC	GGC	TTC	CTG	GGC	TTC		FPSITGFLGF
Si.m.	TTC	GCT	GGA	GCC	GGC	AGC	TTC	CTG	GGC	TTC		FAGAGSFLGF
T.f.	TTC	CCG	AGC	ATC	TCT	TTC	TTC	GTG	GGT	TTT		FPSISFFVGF
Th.a.	TTC	CCT	GTA	CTG	CCA	TCC	TTC	ACG	GGC	TTT		FPVLPSFTGF
TTT F
Cy.t.	TTC	CCA	TCC	CTG	CCA	GAC	TTT	GTG	GGT	TTC		FPSLPDFVGF
Cy.v.	TTC	CCA	TCC	CTG	CCA	GAC	TTT	GTG	GGT	TTC		FPSLPDFVGF
F.h.	TTT	CCG	TCC	CTG	CCA	GAC	TTT	GTG	GGC	TTC		FPSLPDFVGF
Ga.a.	TTC	CCG	TCT	CTG	CCA	GAC	TTT	GTG	GGC	TTC		FPSLPDFVGF
Mel.b.	TTC	ATT	AAC	GTT	ACA	AGC	TTT	TCG	GGC	TTC		FINVTSFSGF
Po.f.	TTT	CCT	GCC	ATC	ACA	GGC	TTT	GCT	GGC	TTC		FPAITGFAGF
X.c.	TTC	CCG	TCT	CTG	CCA	GAC	TTT	GTG	GGC	TTC		FPSLPDFVGF
X.h.	TTC	CCG	TCT	CTG	CCA	GAC	TTT	GTG	GGC	TTC		FPSLPDFVGF
X.m.	TTC	CCG	TCT	CTG	CCA	GAC	TTT	GTG	GGC	TTC		FPSLPDFVGF
TTA L
Hi.z.	TTT	ACT	TCC	ATC	TCA	TCC	TTA	GTG	GGC	TTC		FTSISSLVGF
TCC S
E.l.	TTT	CCA	TCC	ATT	AGT	AAT	TCC	ATA	GGC	TTC		FPSISNSIGF
La.c.	TTC	CCA	TCC	GTC	TCC	AGC	TCC	GTG	GGC	TTC		FPSVSSSVGF
Ta.f.	TTC	CCA	TCC	GTC	TCC	AGC	TCC	GTG	GGC	TTC		FPSVSSSVGF
TCG S
Cory.i.	TTC	CCC	TCC	GTC	TCC	ACC	TCG	GTG	GGC	TTC		FPSVSTSVGF
Ph.t.	TTC	GTC	TCC	ATC	TCG	TCC	TCG	GTG	GGC	TTC		FVSISSSVGF
Sy.s.	TTC	GCT	TCC	ATC	TCG	TCC	TCG	GTG	GGC	TTC		FASISSSVGF
Sy.t.	TTC	GCT	TCC	ATC	TCG	TCC	TCG	GTG	GGC	TTC		FASISSSVGF
CTG L
I.p.	TTC	ACC	AGC	GGC	AGC	GGC	CTG	CTG	AAC	TTC		FTSGSGLLNF
